# The genome and lifestage-specific transcriptomes of a plant-parasitic nematode and its host reveal susceptibility genes involved in trans-kingdom synthesis of vitamin B5

**DOI:** 10.1101/2021.10.01.462558

**Authors:** Shahid Siddique, Zoran S. Radakovic, Clarissa Hiltl, Clement Pellegrin, Thomas J. Baum, Helen Beasley, Oliver Chitambo, Divykriti Chopra, Etienne G.J. Danchin, Eric Grenier, Samer S. Habash, M. Shamim Hasan, Johannes Helder, Tarek Hewezi, Julia Holbein, Martijn Holterman, Sławomir Janakowski, Georgios D. Koutsovoulos, Olaf P. Kranse, Jose L. Lozano-Torres, Tom R. Maier, Rick E. Masonbrink, Badou Mendy, Esther Riemer, Mirosław Sobczak, Unnati Sonawala, Mark G. Sterken, Peter Thorpe, Joris J.M. van Steenbrugge, Nageena Zahid, Florian Grundler, Sebastian Eves-van den Akker

## Abstract

Plant-parasitic nematodes are a major, and in some cases a dominant, threat to crop production in all agricultural systems. The relative scarcity of classical resistance genes highlights a pressing need to identify new ways to develop nematode-resistant germplasm. Here, we sequence and assemble a high-quality genome of the model cyst nematode *Heterodera schachtii* to provide a platform for the first system-wide dual analysis of host and parasite gene expression over time, covering all major stages of the interaction. This novel approach enabled the analysis of the hologenome of the infection site, to identify metabolic pathways that were incomplete in the parasite but complemented by the host. Using a combination of bioinformatic, genetic, and biochemical approaches, we show that the highly atypical completion of vitamin B5 biosynthesis by the parasitic animal, putatively enabled by a horizontal gene transfer from a bacterium, is critically important for parasitism. Knockout of either the plant-encoded or the now nematode-encoded steps in the pathway blocks parasitism. Our experiments establish a reference for cyst nematodes, use this platform to further our fundamental understanding of the evolution of plant-parasitism by nematodes, and show that understanding congruent differential expression of metabolic pathways represents a new way to find nematode susceptibility genes, and thereby, targets for future genome editing-mediated generation of nematode-resistant crops.
