## Supplementary material for "The genome and lifestage-specific transcriptomes of a plant-parasitic nematode and its host reveal susceptibility genes involved in trans-kingdom synthesis of vitamin B5": Table S5

### Sheet: Cyst
seqid	pvalue	n	Total	adj.pvalue
Hsc_scaff001	1.95417e-09	111	1266	1.49812e-06
Hsc_scaff004	4.61285e-09	83	870	1.76816e-06
Hsc_scaff017	1.24526e-07	53	507	3.18215e-05
Hsc_scaff042	1.19803e-06	37	328	0.000229609
Hsc_scaff007	2.43462e-06	64	718	0.000373288
Hsc_scaff041	3.83426e-06	36	331	0.000489906
Hsc_scaff053	2.23197e-05	29	264	0.0024444
Hsc_scaff014	4.37077e-05	46	513	0.00418842
Hsc_scaff003	0.000139809	61	771	0.011909
Hsc_scaff018	0.000210698	38	428	0.0161526
Hsc_scaff162	0.000315581	7	36	0.0219938
Hsc_scaff083	0.000344819	17	146	0.0220289
Hsc_scaff314	0.000470799	2	4	0.0277636
Hsc_scaff037	0.000680254	29	320	0.0372499
Hsc_scaff128	0.000750252	12	94	0.0383441
Hsc_scaff241	0.00217452	3	12	0.10419
Hsc_scaff337	0.00246488	1	2	0.111155
Hsc_scaff055	0.00547594	20	230	0.233222
Hsc_scaff065	0.00803144	16	179	0.314055
Hsc_scaff294	0.00819318	2	9	0.314055
Hsc_scaff002	0.00956568	70	1078	0.349204
Hsc_scaff123	0.0184185	3	21	0.641821
Hsc_scaff008	0.021614	40	594	0.662568
Hsc_scaff029	0.0224709	21	279	0.662568
Hsc_scaff193	0.0222936	1	5	0.662568
Hsc_scaff270	0.0222936	1	5	0.662568
Hsc_scaff110	0.0237009	9	98	0.672953
Hsc_scaff005	0.997145	15	579	1
Hsc_scaff006	0.200033	34	606	1
Hsc_scaff009	0.999987	5	436	1
Hsc_scaff010	0.955225	16	489	1
Hsc_scaff011	0.650879	17	388	1
Hsc_scaff012	0.996946	8	383	1
Hsc_scaff013	0.999869	3	306	1
Hsc_scaff015	0.715285	15	361	1
Hsc_scaff016	0.590282	23	498	1
Hsc_scaff020	0.977277	8	316	1
Hsc_scaff021	0.960669	10	347	1
Hsc_scaff022	0.958638	7	268	1
Hsc_scaff023	0.869439	13	364	1
Hsc_scaff024	0.727343	12	299	1
Hsc_scaff025	0.306522	13	240	1
Hsc_scaff026	0.977274	2	145	1
Hsc_scaff027	0.880961	7	227	1
Hsc_scaff028	0.717116	6	165	1
Hsc_scaff030	0.966529	2	135	1
Hsc_scaff031	0.917009	5	191	1
Hsc_scaff032	0.379425	15	292	1
Hsc_scaff034	0.605505	8	190	1
Hsc_scaff035	0.830017	6	188	1
Hsc_scaff036	0.0691702	16	231	1
Hsc_scaff038	0.502931	4	94	1
Hsc_scaff039	0.493744	3	73	1
Hsc_scaff040	0.963327	4	191	1
Hsc_scaff043	0.635041	9	216	1
Hsc_scaff044	0.471518	9	190	1
Hsc_scaff045	0.777948	3	106	1
Hsc_scaff046	0.887478	2	102	1
Hsc_scaff047	0.710032	4	119	1
Hsc_scaff048	0.993447	1	140	1
Hsc_scaff049	0.560339	5	121	1
Hsc_scaff050	0.998724	2	215	1
Hsc_scaff051	0.401828	2	46	1
Hsc_scaff052	0.6413	6	153	1
Hsc_scaff056	0.153892	10	156	1
Hsc_scaff057	0.705275	6	163	1
Hsc_scaff058	0.95689	1	97	1
Hsc_scaff060	0.543894	5	119	1
Hsc_scaff063	0.903757	4	160	1
Hsc_scaff064	0.927998	5	196	1
Hsc_scaff066	0.44998	3	69	1
Hsc_scaff069	0.41532	2	47	1
Hsc_scaff070	0.333521	7	132	1
Hsc_scaff072	0.801862	3	110	1
Hsc_scaff074	0.577385	6	144	1
Hsc_scaff075	0.997793	1	164	1
Hsc_scaff076	0.904747	3	134	1
Hsc_scaff077	0.879371	2	100	1
Hsc_scaff078	0.883498	1	73	1
Hsc_scaff079	0.658743	4	112	1
Hsc_scaff081	0.413748	5	104	1
Hsc_scaff084	0.659401	3	90	1
Hsc_scaff085	0.162682	7	107	1
Hsc_scaff086	0.214212	5	81	1
Hsc_scaff088	0.506375	2	54	1
Hsc_scaff089	0.94674	1	92	1
Hsc_scaff090	0.746917	1	53	1
Hsc_scaff091	0.900892	1	77	1
Hsc_scaff092	0.370935	3	62	1
Hsc_scaff093	0.623897	3	86	1
Hsc_scaff094	0.931547	1	86	1
Hsc_scaff095	0.225074	3	49	1
Hsc_scaff096	0.504459	3	74	1
Hsc_scaff097	0.717338	1	50	1
Hsc_scaff099	0.908949	2	108	1
Hsc_scaff100	0.771625	3	105	1
Hsc_scaff101	0.41532	2	47	1
Hsc_scaff102	0.268814	3	53	1
Hsc_scaff103	0.459977	1	31	1
Hsc_scaff104	0.211005	2	32	1
Hsc_scaff105	0.0552366	11	144	1
Hsc_scaff106	0.23753	2	34	1
Hsc_scaff107	0.641938	3	88	1
Hsc_scaff108	0.370935	3	62	1
Hsc_scaff114	0.114137	2	24	1
Hsc_scaff115	0.0657909	4	44	1
Hsc_scaff118	0.476575	1	32	1
Hsc_scaff121	0.902243	2	106	1
Hsc_scaff124	0.133907	1	13	1
Hsc_scaff125	0.684901	1	47	1
Hsc_scaff127	0.67343	1	46	1
Hsc_scaff132	0.455152	2	50	1
Hsc_scaff133	0.846776	2	93	1
Hsc_scaff135	0.160204	4	58	1
Hsc_scaff139	0.554975	2	58	1
Hsc_scaff142	0.661621	1	45	1
Hsc_scaff145	0.112697	6	82	1
Hsc_scaff146	0.16912	1	15	1
Hsc_scaff148	0.524441	1	35	1
Hsc_scaff153	0.597402	1	40	1
Hsc_scaff156	0.6727	2	69	1
Hsc_scaff158	0.661621	1	45	1
Hsc_scaff160	0.67343	1	46	1
Hsc_scaff163	0.144731	3	41	1
Hsc_scaff173	0.117006	1	12	1
Hsc_scaff175	0.70685	1	49	1
Hsc_scaff180	0.0835219	2	21	1
Hsc_scaff182	0.136547	2	26	1
Hsc_scaff186	0.0425918	4	39	1
Hsc_scaff188	0.0703435	1	9	1
Hsc_scaff189	0.185195	2	30	1
Hsc_scaff206	0.133907	1	13	1
Hsc_scaff207	0.133907	1	13	1
Hsc_scaff210	0.100704	1	11	1
Hsc_scaff211	0.117006	1	12	1
Hsc_scaff212	0.0932916	2	22	1
Hsc_scaff215	0.0835219	2	21	1
Hsc_scaff274	0.0565323	1	8	1
Hsc_scaff284	0.0565323	1	8	1
cut-off = FDR <0.005

### Sheet: J2
seqid	pvalue	adj.pvalue	n	Total
Hsc_scaff370	0	0	1	1
Hsc_scaff014	3.23e-05	0.0101994	26	513
Hsc_scaff142	0.00301127	0.475443	4	45
Hsc_scaff301	0.00282211	0.475443	1	4
Hsc_scaff303	0.00463493	0.58544	1	5
Hsc_scaff174	0.00785436	0.826739	3	36
Hsc_scaff003	0.0128014	0.874614	26	771
Hsc_scaff008	0.0130776	0.874614	21	594
Hsc_scaff041	0.0157534	0.874614	13	331
Hsc_scaff065	0.0180966	0.874614	8	179
Hsc_scaff072	0.0110123	0.874614	6	110
Hsc_scaff089	0.0161313	0.874614	5	92
Hsc_scaff147	0.0193881	0.874614	1	10
Hsc_scaff154	0.0193881	0.874614	1	10
Hsc_scaff017	0.0332946	0.95603	17	507
Hsc_scaff018	0.028938	0.95603	15	428
Hsc_scaff063	0.0257811	0.95603	7	160
Hsc_scaff086	0.0333031	0.95603	4	81
Hsc_scaff096	0.0236841	0.95603	4	74
Hsc_scaff118	0.0328684	0.95603	2	32
Hsc_scaff166	0.0302686	0.95603	2	31
Hsc_scaff241	0.0276225	0.95603	1	12
Hsc_scaff001	0.136347	1	33	1266
Hsc_scaff002	0.508346	1	23	1078
Hsc_scaff004	0.107991	1	24	870
Hsc_scaff005	0.0564047	1	18	579
Hsc_scaff006	0.919908	1	8	606
Hsc_scaff007	0.116246	1	20	718
Hsc_scaff009	0.493162	1	9	436
Hsc_scaff010	0.959946	1	5	489
Hsc_scaff011	0.753704	1	6	388
Hsc_scaff012	0.226508	1	10	383
Hsc_scaff013	0.907436	1	3	306
Hsc_scaff015	0.685056	1	6	361
Hsc_scaff016	0.139255	1	14	498
Hsc_scaff019	0.433821	1	4	196
Hsc_scaff020	0.82807	1	4	316
Hsc_scaff021	0.146615	1	10	347
Hsc_scaff022	0.377912	1	6	268
Hsc_scaff023	0.960641	1	3	364
Hsc_scaff024	0.338846	1	7	299
Hsc_scaff025	0.279071	1	6	240
Hsc_scaff026	0.216307	1	4	145
Hsc_scaff027	0.739332	1	3	227
Hsc_scaff028	0.157937	1	5	165
Hsc_scaff029	0.865578	1	3	279
Hsc_scaff030	0.573905	1	2	135
Hsc_scaff031	0.246108	1	5	191
Hsc_scaff032	0.988949	1	1	292
Hsc_scaff033	0.598581	1	2	140
Hsc_scaff034	0.0601381	1	7	190
Hsc_scaff035	0.921237	1	1	188
Hsc_scaff036	0.139548	1	7	231
Hsc_scaff037	0.560203	1	6	320
Hsc_scaff038	0.616369	1	1	94
Hsc_scaff040	0.794991	1	2	191
Hsc_scaff042	0.0608641	1	11	328
Hsc_scaff043	0.51817	1	4	216
Hsc_scaff044	0.407819	1	4	190
Hsc_scaff045	0.414351	1	2	106
Hsc_scaff046	0.0750828	1	4	102
Hsc_scaff048	0.196818	1	4	140
Hsc_scaff049	0.129341	1	4	121
Hsc_scaff050	0.855335	1	2	215
Hsc_scaff052	0.0531806	1	6	153
Hsc_scaff053	0.693613	1	4	264
Hsc_scaff054	0.528736	1	1	80
Hsc_scaff055	0.245413	1	6	230
Hsc_scaff056	0.13124	1	5	156
Hsc_scaff057	0.876989	1	1	163
Hsc_scaff060	0.488971	1	2	119
Hsc_scaff061	0.443528	1	1	68
Hsc_scaff062	0.299159	1	4	165
Hsc_scaff064	0.143281	1	6	196
Hsc_scaff067	0.203857	1	1	38
Hsc_scaff068	0.0568457	1	4	94
Hsc_scaff071	0.638995	1	1	98
Hsc_scaff074	0.0993921	1	5	144
Hsc_scaff075	0.489283	1	3	164
Hsc_scaff077	0.0702574	1	4	100
Hsc_scaff078	0.21742	1	2	73
Hsc_scaff079	0.449307	1	2	112
Hsc_scaff081	0.402538	1	2	104
Hsc_scaff083	0.0432371	1	6	146
Hsc_scaff084	0.592671	1	1	90
Hsc_scaff088	0.334391	1	1	54
Hsc_scaff090	0.111369	1	2	53
Hsc_scaff093	0.294377	1	2	86
Hsc_scaff094	0.121914	1	3	86
Hsc_scaff098	0.511002	1	2	123
Hsc_scaff100	0.0826491	1	4	105
Hsc_scaff102	0.326306	1	1	53
Hsc_scaff105	0.212361	1	4	144
Hsc_scaff106	0.171907	1	1	34
Hsc_scaff107	0.306431	1	2	88
Hsc_scaff109	0.195801	1	1	37
Hsc_scaff110	0.366734	1	2	98
Hsc_scaff119	0.140924	1	1	30
Hsc_scaff125	0.277361	1	1	47
Hsc_scaff126	0.0837612	1	1	22
Hsc_scaff128	0.342654	1	2	94
Hsc_scaff134	0.443528	1	1	68
Hsc_scaff135	0.366419	1	1	58
Hsc_scaff138	0.342448	1	1	55
Hsc_scaff139	0.135726	1	2	58
Hsc_scaff140	0.0837612	1	1	22
Hsc_scaff145	0.107258	1	3	82
Hsc_scaff148	0.17982	1	1	35
Hsc_scaff149	0.111364	1	1	26
Hsc_scaff155	0.236386	1	1	42
Hsc_scaff156	0.450958	1	1	69
Hsc_scaff158	0.260961	1	1	45
Hsc_scaff159	0.140924	1	1	30
Hsc_scaff180	0.0772366	1	1	21
Hsc_scaff182	0.111364	1	1	26
Hsc_scaff186	0.211949	1	1	39
Hsc_scaff189	0.140924	1	1	30
Hsc_scaff212	0.0837612	1	1	22

### Sheet: 10hpi
sequid	pvalue	n	Total	adj.pvalue
Hsc_scaff005	4.25632e-05	34	579	0.0114328
Hsc_scaff035	3.7716e-05	16	188	0.0114328
Hsc_scaff298	2.44454e-05	2	3	0.0114328
Hsc_scaff257	0.00012919	3	10	0.026026
Hsc_scaff247	0.000233962	2	5	0.0377063
Hsc_scaff091	0.000389672	8	77	0.0523344
Hsc_scaff047	0.00071226	10	119	0.0819935
Hsc_scaff015	0.00219756	20	361	0.153798
Hsc_scaff178	0.00248116	1	3	0.153798
Hsc_scaff198	0.00248116	1	3	0.153798
Hsc_scaff285	0.00248116	1	3	0.153798
Hsc_scaff312	0.00248116	1	3	0.153798
Hsc_scaff323	0.00248116	1	3	0.153798
Hsc_scaff316	0.00486667	1	4	0.280119
Hsc_scaff207	0.00562169	2	13	0.302006
Hsc_scaff182	0.00635678	3	26	0.320152
Hsc_scaff028	0.00903265	10	165	0.42816
Hsc_scaff025	0.0109012	13	240	0.477174
Hsc_scaff064	0.0124353	11	196	0.477174
Hsc_scaff103	0.011936	3	31	0.477174
Hsc_scaff291	0.0117038	1	6	0.477174
Hsc_scaff236	0.0160718	1	7	0.563088
Hsc_scaff251	0.0160718	1	7	0.563088
Hsc_scaff078	0.0193946	5	73	0.651192
Hsc_scaff048	0.0213368	8	140	0.661294
Hsc_scaff284	0.0210201	1	8	0.661294
Hsc_scaff140	0.0249484	2	22	0.744591
Hsc_scaff192	0.0265113	1	9	0.762977
Hsc_scaff190	0.0325097	1	10	0.903347
Hsc_scaff008	0.0425658	24	594	0.980014
Hsc_scaff017	0.0415488	21	507	0.980014
Hsc_scaff072	0.0415717	6	110	0.980014
Hsc_scaff093	0.039247	5	86	0.980014
Hsc_scaff142	0.041204	3	45	0.980014
Hsc_scaff149	0.0386869	2	26	0.980014
Hsc_scaff061	0.0476639	4	68	0.984836
Hsc_scaff063	0.0445342	8	160	0.984836
Hsc_scaff101	0.0471691	3	47	0.984836
Hsc_scaff187	0.045894	1	12	0.984836
Hsc_scaff001	0.20711	41	1266	1
Hsc_scaff002	0.930971	23	1078	1
Hsc_scaff003	0.0957536	28	771	1
Hsc_scaff004	0.990903	14	870	1
Hsc_scaff006	0.233996	20	606	1
Hsc_scaff007	0.430149	21	718	1
Hsc_scaff009	0.087401	17	436	1
Hsc_scaff010	0.948097	8	489	1
Hsc_scaff011	0.45419	11	388	1
Hsc_scaff012	0.0567035	16	383	1
Hsc_scaff013	0.278566	10	306	1
Hsc_scaff014	0.815478	11	513	1
Hsc_scaff016	0.376566	15	498	1
Hsc_scaff018	0.475004	12	428	1
Hsc_scaff019	0.5064	5	196	1
Hsc_scaff020	0.13339	12	316	1
Hsc_scaff021	0.0834018	14	347	1
Hsc_scaff022	0.0505656	12	268	1
Hsc_scaff023	0.83312	7	364	1
Hsc_scaff024	0.370758	9	299	1
Hsc_scaff026	0.796597	2	145	1
Hsc_scaff027	0.899025	3	227	1
Hsc_scaff029	0.823841	5	279	1
Hsc_scaff030	0.554497	3	135	1
Hsc_scaff031	0.481372	5	191	1
Hsc_scaff032	0.476181	8	292	1
Hsc_scaff033	0.916954	1	140	1
Hsc_scaff034	0.650082	4	190	1
Hsc_scaff036	0.0754853	10	231	1
Hsc_scaff037	0.824701	6	320	1
Hsc_scaff039	0.356614	2	73	1
Hsc_scaff040	0.0530646	9	191	1
Hsc_scaff041	0.84942	6	331	1
Hsc_scaff042	0.483656	9	328	1
Hsc_scaff043	0.100266	9	216	1
Hsc_scaff044	0.189728	7	190	1
Hsc_scaff045	0.371008	3	106	1
Hsc_scaff046	0.344535	3	102	1
Hsc_scaff049	0.0632477	6	121	1
Hsc_scaff050	0.987129	1	215	1
Hsc_scaff052	0.825218	2	153	1
Hsc_scaff053	0.950356	3	264	1
Hsc_scaff055	0.991258	1	230	1
Hsc_scaff056	0.667784	3	156	1
Hsc_scaff057	0.514537	4	163	1
Hsc_scaff059	0.5382	2	97	1
Hsc_scaff060	0.264878	4	119	1
Hsc_scaff062	0.109045	7	165	1
Hsc_scaff065	0.597777	4	179	1
Hsc_scaff066	0.324682	2	69	1
Hsc_scaff067	0.303082	1	38	1
Hsc_scaff068	0.29185	3	94	1
Hsc_scaff069	0.398266	1	47	1
Hsc_scaff070	0.186717	5	132	1
Hsc_scaff071	0.156762	4	98	1
Hsc_scaff073	0.377561	1	45	1
Hsc_scaff074	0.924528	1	144	1
Hsc_scaff075	0.858899	2	164	1
Hsc_scaff076	0.54861	3	134	1
Hsc_scaff077	0.0714363	5	100	1
Hsc_scaff079	0.635685	2	112	1
Hsc_scaff081	0.809068	1	104	1
Hsc_scaff082	0.380435	2	76	1
Hsc_scaff086	0.419661	2	81	1
Hsc_scaff089	0.751538	1	92	1
Hsc_scaff090	0.458306	1	53	1
Hsc_scaff094	0.458024	2	86	1
Hsc_scaff095	0.418645	1	49	1
Hsc_scaff096	0.6378	1	74	1
Hsc_scaff097	0.0569643	3	50	1
Hsc_scaff098	0.876108	1	123	1
Hsc_scaff099	0.611151	2	108	1
Hsc_scaff100	0.813282	1	105	1
Hsc_scaff105	0.605551	3	144	1
Hsc_scaff106	0.0752439	2	34	1
Hsc_scaff107	0.729278	1	88	1
Hsc_scaff108	0.268935	2	62	1
Hsc_scaff110	0.54515	2	98	1
Hsc_scaff112	0.335317	1	41	1
Hsc_scaff114	0.153255	1	24	1
Hsc_scaff117	0.199402	2	53	1
Hsc_scaff118	0.0650346	2	32	1
Hsc_scaff122	0.448536	1	52	1
Hsc_scaff125	0.398266	1	47	1
Hsc_scaff128	0.29185	3	94	1
Hsc_scaff129	0.153255	1	24	1
Hsc_scaff130	0.324614	1	40	1
Hsc_scaff131	0.335317	1	41	1
Hsc_scaff132	0.428703	1	50	1
Hsc_scaff133	0.756851	1	93	1
Hsc_scaff134	0.135608	3	68	1
Hsc_scaff135	0.505592	1	58	1
Hsc_scaff139	0.237576	2	58	1
Hsc_scaff141	0.109667	2	40	1
Hsc_scaff148	0.270579	1	35	1
Hsc_scaff150	0.09178	2	37	1
Hsc_scaff156	0.324682	2	69	1
Hsc_scaff157	0.356564	1	43	1
Hsc_scaff158	0.377561	1	45	1
Hsc_scaff159	0.216445	1	30	1
Hsc_scaff162	0.28143	1	36	1
Hsc_scaff163	0.115907	2	41	1
Hsc_scaff166	0.227221	1	31	1
Hsc_scaff174	0.0861112	2	36	1
Hsc_scaff186	0.313866	1	39	1
Hsc_scaff200	0.0689729	1	15	1

### Sheet: 48hpi
seqid	n	Total	pvalue	Percent	adj.pvalue
Hsc_scaff013	32	306	1.21678e-10	10.4575	1.05261e-07
Hsc_scaff035	23	188	1.44173e-09	12.234	6.23606e-07
Hsc_scaff060	17	119	1.10764e-08	14.2857	3.19399e-06
Hsc_scaff032	27	292	4.05306e-08	9.24658	8.76556e-06
Hsc_scaff063	16	160	4.66818e-06	10	0.000807671
Hsc_scaff267	3	6	1.02338e-05	50	0.00147551
Hsc_scaff130	7	40	1.68536e-05	17.5	0.00208282
Hsc_scaff005	33	579	0.000100515	5.69948	0.0108692
Hsc_scaff022	19	268	0.000127965	7.08955	0.0123
Hsc_scaff291	2	6	0.000461263	33.3333	0.039903
Hsc_scaff162	5	36	0.000553702	13.8889	0.0435452
Hsc_scaff030	11	135	0.000604395	8.14815	0.0435709
Hsc_scaff366	1	2	0.000847702	50	0.0564101
Hsc_scaff157	5	43	0.00145845	11.6279	0.0901197
Hsc_scaff020	18	316	0.00249094	5.6962	0.137107
Hsc_scaff154	2	10	0.00253584	20	0.137107
Hsc_scaff016	25	498	0.00327863	5.02008	0.161544
Hsc_scaff026	10	145	0.00354803	6.89655	0.161544
Hsc_scaff217	2	11	0.00341166	18.1818	0.161544
Hsc_scaff265	1	4	0.00489127	25	0.211568
Hsc_scaff135	5	58	0.00670754	8.62069	0.276313
Hsc_scaff247	1	5	0.00799496	20	0.314377
Hsc_scaff146	2	15	0.00862593	13.3333	0.324441
Hsc_scaff044	11	190	0.0100772	5.78947	0.363233
Hsc_scaff025	13	240	0.011129	5.41667	0.36339
Hsc_scaff259	1	6	0.0117618	16.6667	0.36339
Hsc_scaff263	1	6	0.0117618	16.6667	0.36339
Hsc_scaff269	1	6	0.0117618	16.6667	0.36339
Hsc_scaff066	5	69	0.0152123	7.24638	0.442472
Hsc_scaff070	8	132	0.0153444	6.06061	0.442472
Hsc_scaff251	1	7	0.0161506	14.2857	0.450697
Hsc_scaff174	3	36	0.0201165	8.33333	0.543824
Hsc_scaff028	9	165	0.023093	5.45455	0.605374
Hsc_scaff112	3	41	0.030886	7.31707	0.763398
Hsc_scaff163	3	41	0.030886	7.31707	0.763398
Hsc_scaff009	19	436	0.0317911	4.3578	0.763712
Hsc_scaff249	1	10	0.0326644	10	0.763712
Hsc_scaff181	1	11	0.039165	9.09091	0.868741
Hsc_scaff182	2	26	0.0389372	7.69231	0.868741
Hsc_scaff001	23	1266	0.992185	1.81675	1
Hsc_scaff002	17	1078	0.997126	1.57699	1
Hsc_scaff003	21	771	0.570584	2.72374	1
Hsc_scaff004	16	870	0.971115	1.83908	1
Hsc_scaff006	18	606	0.404591	2.9703	1
Hsc_scaff007	10	718	0.994512	1.39276	1
Hsc_scaff008	17	594	0.466075	2.86195	1
Hsc_scaff010	8	489	0.94907	1.63599	1
Hsc_scaff011	12	388	0.343184	3.09278	1
Hsc_scaff012	7	383	0.872257	1.82768	1
Hsc_scaff014	14	513	0.531118	2.72904	1
Hsc_scaff015	11	361	0.362025	3.04709	1
Hsc_scaff017	5	507	0.99723	0.986193	1
Hsc_scaff018	4	428	0.995246	0.934579	1
Hsc_scaff019	6	196	0.346362	3.06122	1
Hsc_scaff021	11	347	0.313487	3.17003	1
Hsc_scaff023	4	364	0.982124	1.0989	1
Hsc_scaff024	6	299	0.771126	2.00669	1
Hsc_scaff027	2	227	0.962948	0.881057	1
Hsc_scaff029	1	279	0.997631	0.358423	1
Hsc_scaff031	1	191	0.976589	0.52356	1
Hsc_scaff033	2	140	0.778278	1.42857	1
Hsc_scaff034	6	190	0.318143	3.15789	1
Hsc_scaff036	3	231	0.907295	1.2987	1
Hsc_scaff037	4	320	0.958042	1.25	1
Hsc_scaff038	1	94	0.763322	1.06383	1
Hsc_scaff039	3	73	0.163702	4.10959	1
Hsc_scaff040	7	191	0.195191	3.66492	1
Hsc_scaff041	1	331	0.999416	0.302115	1
Hsc_scaff042	4	328	0.963927	1.21951	1
Hsc_scaff043	7	216	0.295267	3.24074	1
Hsc_scaff046	5	102	0.0777266	4.90196	1
Hsc_scaff047	1	119	0.865072	0.840336	1
Hsc_scaff048	2	140	0.778278	1.42857	1
Hsc_scaff049	5	121	0.142335	4.13223	1
Hsc_scaff050	7	215	0.291026	3.25581	1
Hsc_scaff051	1	46	0.389182	2.17391	1
Hsc_scaff053	2	264	0.983989	0.757576	1
Hsc_scaff055	7	230	0.355901	3.04348	1
Hsc_scaff056	2	156	0.836314	1.28205	1
Hsc_scaff057	1	163	0.952901	0.613497	1
Hsc_scaff058	3	97	0.313162	3.09278	1
Hsc_scaff059	5	97	0.0641856	5.15464	1
Hsc_scaff061	3	68	0.136515	4.41176	1
Hsc_scaff062	4	165	0.527635	2.42424	1
Hsc_scaff064	3	196	0.826114	1.53061	1
Hsc_scaff065	4	179	0.60006	2.23464	1
Hsc_scaff069	2	47	0.156725	4.25532	1
Hsc_scaff071	2	98	0.5469	2.04082	1
Hsc_scaff072	3	110	0.399267	2.72727	1
Hsc_scaff073	1	45	0.378772	2.22222	1
Hsc_scaff075	8	164	0.0513174	4.87805	1
Hsc_scaff076	2	134	0.752517	1.49254	1
Hsc_scaff077	3	100	0.333007	3	1
Hsc_scaff078	2	73	0.358112	2.73973	1
Hsc_scaff079	5	112	0.109227	4.46429	1
Hsc_scaff080	2	70	0.334114	2.85714	1
Hsc_scaff082	4	76	0.0708591	5.26316	1
Hsc_scaff083	3	146	0.618426	2.05479	1
Hsc_scaff084	3	90	0.267397	3.33333	1
Hsc_scaff085	4	107	0.202189	3.73832	1
Hsc_scaff086	1	81	0.687635	1.23457	1
Hsc_scaff088	1	54	0.469317	1.85185	1
Hsc_scaff089	1	92	0.752815	1.08696	1
Hsc_scaff090	1	53	0.459637	1.88679	1
Hsc_scaff091	2	77	0.3899	2.5974	1
Hsc_scaff093	2	86	0.459703	2.32558	1
Hsc_scaff094	1	86	0.718859	1.16279	1
Hsc_scaff096	2	74	0.366087	2.7027	1
Hsc_scaff099	1	108	0.826529	0.925926	1
Hsc_scaff100	3	105	0.366181	2.85714	1
Hsc_scaff101	2	47	0.156725	4.25532	1
Hsc_scaff102	1	53	0.459637	1.88679	1
Hsc_scaff104	2	32	0.0654347	6.25	1
Hsc_scaff105	3	144	0.607583	2.08333	1
Hsc_scaff106	1	34	0.260672	2.94118	1
Hsc_scaff107	4	88	0.114199	4.54545	1
Hsc_scaff108	2	62	0.270195	3.22581	1
Hsc_scaff109	1	37	0.293299	2.7027	1
Hsc_scaff110	1	98	0.783177	1.02041	1
Hsc_scaff111	1	21	0.123791	4.7619	1
Hsc_scaff113	1	14	0.0611965	7.14286	1
Hsc_scaff115	1	44	0.368288	2.27273	1
Hsc_scaff117	3	53	0.0682699	5.66038	1
Hsc_scaff118	1	32	0.238924	3.125	1
Hsc_scaff119	1	30	0.217273	3.33333	1
Hsc_scaff120	1	61	0.534042	1.63934	1
Hsc_scaff121	2	106	0.600229	1.88679	1
Hsc_scaff126	1	22	0.133658	4.54545	1
Hsc_scaff127	2	46	0.149756	4.34783	1
Hsc_scaff131	2	41	0.116566	4.87805	1
Hsc_scaff133	2	93	0.511536	2.15054	1
Hsc_scaff137	3	47	0.047538	6.38298	1
Hsc_scaff139	1	58	0.50697	1.72414	1
Hsc_scaff145	2	82	0.429046	2.43902	1
Hsc_scaff151	1	40	0.32572	2.5	1
Hsc_scaff155	1	42	0.34712	2.38095	1
Hsc_scaff156	3	69	0.141798	4.34783	1
Hsc_scaff158	1	45	0.378772	2.22222	1
Hsc_scaff159	1	30	0.217273	3.33333	1
Hsc_scaff161	1	14	0.0611965	7.14286	1
Hsc_scaff164	1	14	0.0611965	7.14286	1
Hsc_scaff166	1	31	0.228081	3.22581	1
Hsc_scaff176	1	13	0.0534615	7.69231	1
Hsc_scaff179	1	14	0.0611965	7.14286	1
Hsc_scaff180	1	21	0.123791	4.7619	1
Hsc_scaff183	1	20	0.114112	5	1
Hsc_scaff185	1	14	0.0611965	7.14286	1
Hsc_scaff186	1	39	0.314949	2.5641	1
Hsc_scaff189	2	30	0.0558655	6.66667	1
Hsc_scaff200	1	15	0.0692843	6.66667	1
Hsc_scaff208	1	13	0.0534615	7.69231	1
Hsc_scaff223	1	20	0.114112	5	1
Hsc_scaff240	1	26	0.174644	3.84615	1
Hsc_scaff253	1	17	0.0864113	5.88235	1

### Sheet: 12dpi_fem
seqid	pvalue	n	Total	Percent	adj.pvalue
Hsc_scaff028	0.00209896	6	165	3.63636	0.133084
Hsc_scaff063	0.001763	6	160	3.75	0.133084
Hsc_scaff064	0.00131569	7	196	3.57143	0.133084
Hsc_scaff091	0.00144739	4	77	5.19481	0.133084
Hsc_scaff093	0.00235982	4	86	4.65116	0.133084
Hsc_scaff117	0.00251782	3	53	5.66038	0.133084
Hsc_scaff237	0.0011238	1	5	20	0.133084
Hsc_scaff263	0.00167376	1	6	16.6667	0.133084
Hsc_scaff285	0.000341978	1	3	33.3333	0.133084
Hsc_scaff154	0.00488072	1	10	10	0.232182
Hsc_scaff185	0.00959461	1	14	7.14286	0.414934
Hsc_scaff021	0.0131342	8	347	2.30548	0.480621
Hsc_scaff158	0.0124551	2	45	4.44444	0.480621
Hsc_scaff016	0.0194237	10	498	2.00803	0.543534
Hsc_scaff033	0.017766	4	140	2.85714	0.543534
Hsc_scaff087	0.0192041	1	20	5	0.543534
Hsc_scaff183	0.0192041	1	20	5	0.543534
Hsc_scaff017	0.0218143	10	507	1.97239	0.576432
Hsc_scaff126	0.0230228	1	22	4.54545	0.576432
Hsc_scaff092	0.0290809	2	62	3.22581	0.628824
Hsc_scaff108	0.0290809	2	62	3.22581	0.628824
Hsc_scaff114	0.0271252	1	24	4.16667	0.628824
Hsc_scaff023	0.0437019	7	364	1.92308	0.866229
Hsc_scaff166	0.0435228	1	31	3.22581	0.866229
Hsc_scaff104	0.0461028	1	32	3.125	0.877267
Hsc_scaff106	0.051426	1	34	2.94118	0.940921
Hsc_scaff037	0.0582242	6	320	1.875	0.991784
Hsc_scaff145	0.0583756	2	82	2.43902	0.991784
Hsc_scaff001	0.0895108	18	1266	1.4218	1
Hsc_scaff002	0.82172	8	1078	0.742115	1
Hsc_scaff003	0.446582	8	771	1.03761	1
Hsc_scaff004	0.958614	4	870	0.45977	1
Hsc_scaff005	0.0960186	9	579	1.5544	1
Hsc_scaff006	0.635284	5	606	0.825083	1
Hsc_scaff007	0.365757	8	718	1.11421	1
Hsc_scaff008	0.108627	9	594	1.51515	1
Hsc_scaff009	0.849343	2	436	0.458716	1
Hsc_scaff010	0.273291	6	489	1.22699	1
Hsc_scaff011	0.600762	3	388	0.773196	1
Hsc_scaff012	0.590541	3	383	0.78329	1
Hsc_scaff013	0.112964	5	306	1.63399	1
Hsc_scaff014	0.102964	8	513	1.55945	1
Hsc_scaff015	0.193517	5	361	1.38504	1
Hsc_scaff018	0.487109	4	428	0.934579	1
Hsc_scaff019	0.35162	2	196	1.02041	1
Hsc_scaff020	0.661716	2	316	0.632911	1
Hsc_scaff022	0.7848	1	268	0.373134	1
Hsc_scaff024	0.219466	4	299	1.33779	1
Hsc_scaff025	0.25786	3	240	1.25	1
Hsc_scaff026	0.204489	2	145	1.37931	1
Hsc_scaff027	0.22777	3	227	1.32159	1
Hsc_scaff029	0.351532	3	279	1.07527	1
Hsc_scaff032	0.383104	3	292	1.0274	1
Hsc_scaff035	0.601243	1	188	0.531915	1
Hsc_scaff036	0.452087	2	231	0.865801	1
Hsc_scaff038	0.267542	1	94	1.06383	1
Hsc_scaff039	0.184767	1	73	1.36986	1
Hsc_scaff040	0.150433	3	191	1.57068	1
Hsc_scaff041	0.147147	5	331	1.51057	1
Hsc_scaff042	0.869287	1	328	0.304878	1
Hsc_scaff043	0.0840305	4	216	1.85185	1
Hsc_scaff044	0.334053	2	190	1.05263	1
Hsc_scaff045	0.10597	2	106	1.88679	1
Hsc_scaff048	0.44441	1	140	0.714286	1
Hsc_scaff049	0.373533	1	121	0.826446	1
Hsc_scaff050	0.200868	3	215	1.39535	1
Hsc_scaff052	0.490276	1	153	0.653595	1
Hsc_scaff054	0.212069	1	80	1.25	1
Hsc_scaff055	0.449293	2	230	0.869565	1
Hsc_scaff056	0.23531	2	156	1.28205	1
Hsc_scaff060	0.365848	1	119	0.840336	1
Hsc_scaff062	0.102444	3	165	1.81818	1
Hsc_scaff065	0.57453	1	179	0.558659	1
Hsc_scaff066	0.169411	1	69	1.44928	1
Hsc_scaff070	0.169448	2	132	1.51515	1
Hsc_scaff074	0.45877	1	144	0.694444	1
Hsc_scaff075	0.527184	1	164	0.609756	1
Hsc_scaff076	0.174722	2	134	1.49254	1
Hsc_scaff081	0.101549	2	104	1.92308	1
Hsc_scaff082	0.196411	1	76	1.31579	1
Hsc_scaff083	0.072778	3	146	2.05479	1
Hsc_scaff086	0.216003	1	81	1.23457	1
Hsc_scaff095	0.097228	1	49	2.04082	1
Hsc_scaff100	0.311177	1	105	0.952381	1
Hsc_scaff105	0.45877	1	144	0.694444	1
Hsc_scaff107	0.243694	1	88	1.13636	1
Hsc_scaff110	0.283443	1	98	1.02041	1
Hsc_scaff128	0.0806299	2	94	2.12766	1
Hsc_scaff134	0.165606	1	68	1.47059	1
Hsc_scaff138	0.117857	1	55	1.81818	1
Hsc_scaff156	0.169411	1	69	1.44928	1
Hsc_scaff175	0.097228	1	49	2.04082	1
Hsc_scaff186	0.0656178	1	39	2.5641	1

### Sheet: 12dpi_male
seqname	Male_spec	Total	Percent	Enrich_pvalue	Depletion_pvalue	adj.pvalue.enr	adj.pvalue.dep
Hsc_scaff258	1	1	100	0	1	0	1
Hsc_scaff326	3	3	100	0	1	0	1
Hsc_scaff338	1	1	100	0	1	0	1
Hsc_scaff023	115	364	31.5934	4.93666e-28	1	1.51044e-25	1
Hsc_scaff032	66	292	22.6027	1.54515e-09	1	3.78207e-07	1
Hsc_scaff050	52	215	24.186	5.74224e-09	1	1.17128e-06	1
Hsc_scaff075	43	164	26.2195	7.22733e-09	1	1.2636e-06	1
Hsc_scaff010	94	489	19.2229	8.49579e-09	1	1.2997e-06	1
Hsc_scaff058	28	97	28.866	2.10277e-07	1	2.85942e-05	1
Hsc_scaff133	25	93	26.8817	3.55488e-06	0.999998	0.000435066	1
Hsc_scaff062	37	165	22.4242	4.5428e-06	0.999998	0.000486409	1
Hsc_scaff098	30	123	24.3902	4.76927e-06	0.999998	0.000486409	1
Hsc_scaff194	14	40	35	8.55744e-06	0.999994	0.000805622	1
Hsc_scaff127	15	46	32.6087	1.3217e-05	0.999991	0.0011554	1
Hsc_scaff216	5	8	62.5	3.59433e-05	0.99997	0.00281458	1
Hsc_scaff240	10	26	38.4615	3.67963e-05	0.999973	0.00281458	1
Hsc_scaff259	4	6	66.6667	7.90688e-05	0.999933	0.00569228	1
Hsc_scaff012	64	383	16.7102	0.000146582	0.999944	0.00996639	1
Hsc_scaff215	8	21	38.0952	0.000169183	0.999869	0.0108977	1
Hsc_scaff079	23	112	20.5357	0.000747451	0.999535	0.0457386	1
Hsc_scaff009	67	436	15.367	0.00116687	0.999514	0.0680041	1
Hsc_scaff020	51	316	16.1392	0.00129957	0.99938	0.0695648	1
Hsc_scaff059	20	97	20.6186	0.00135405	0.999111	0.0695648	1
Hsc_scaff208	5	13	38.4615	0.00136418	0.998856	0.0695648	1
Hsc_scaff006	88	606	14.5215	0.00156448	0.999428	0.0736424	1
Hsc_scaff071	20	98	20.4082	0.00155145	0.998978	0.0736424	1
Hsc_scaff056	28	156	17.9487	0.00241143	0.998533	0.109306	1
Hsc_scaff100	20	105	19.0476	0.00374225	0.997476	0.16357	1
Hsc_scaff094	17	86	19.7674	0.00422951	0.997031	0.178493	1
Hsc_scaff265	2	4	50	0.00459507	0.995827	0.187457	1
Hsc_scaff099	20	108	18.5185	0.00526717	0.99641	0.207944	1
Hsc_scaff066	14	69	20.2899	0.00596821	0.995609	0.228257	1
Hsc_scaff231	3	8	37.5	0.00658364	0.994163	0.244164	1
Hsc_scaff139	12	58	20.6897	0.00775532	0.994104	0.279159	1
Hsc_scaff057	27	163	16.5644	0.0086701	0.994405	0.295197	1
Hsc_scaff121	19	106	17.9245	0.00892447	0.993746	0.295197	1
Hsc_scaff214	4	13	30.7692	0.00885844	0.992303	0.295197	1
Hsc_scaff137	10	47	21.2766	0.00990675	0.992215	0.319064	1
Hsc_scaff261	1	2	50	0.0116054	0.989138	0.355085	1
Hsc_scaff339	1	2	50	0.0116054	0.989138	0.355085	1
Hsc_scaff107	16	88	18.1818	0.0120472	0.991187	0.356561	1
Hsc_scaff162	8	36	22.2222	0.0122364	0.990056	0.356561	1
Hsc_scaff175	10	49	20.4082	0.0135743	0.989264	0.386348	1
Hsc_scaff183	5	20	25	0.015913	0.986357	0.442617	1
Hsc_scaff147	3	10	30	0.0165531	0.985237	0.45019	1
Hsc_scaff200	4	15	26.6667	0.0172157	0.98495	0.458035	1
Hsc_scaff054	14	80	17.5	0.0227572	0.982639	0.592587	1
Hsc_scaff151	8	40	20	0.0240466	0.980209	0.600605	1
Hsc_scaff210	3	11	27.2727	0.0238275	0.978687	0.600605	1
Hsc_scaff120	11	61	18.0328	0.0278401	0.977884	0.670851	1
Hsc_scaff131	8	41	19.5122	0.0279554	0.97692	0.670851	1
Hsc_scaff092	11	62	17.7419	0.0312517	0.975095	0.68192	1
Hsc_scaff196	2	7	28.5714	0.0313309	0.971312	0.68192	1
Hsc_scaff253	4	17	23.5294	0.0295852	0.973982	0.68192	1
Hsc_scaff268	1	3	33.3333	0.032317	0.969677	0.68192	1
Hsc_scaff312	1	3	33.3333	0.032317	0.969677	0.68192	1
Hsc_scaff318	1	3	33.3333	0.032317	0.969677	0.68192	1
Hsc_scaff322	1	3	33.3333	0.032317	0.969677	0.68192	1
Hsc_scaff044	28	190	14.7368	0.0343065	0.976575	0.711632	1
Hsc_scaff031	28	191	14.6597	0.0364287	0.975044	0.743058	1
Hsc_scaff077	16	100	16	0.0383141	0.970855	0.744301	1
Hsc_scaff129	5	24	20.8333	0.0380997	0.966939	0.744301	1
Hsc_scaff248	4	18	22.2222	0.0374282	0.966988	0.744301	1
Hsc_scaff043	31	216	14.3519	0.0393588	0.973513	0.752649	1
Hsc_scaff150	7	37	18.9189	0.0403203	0.965989	0.759172	1
Hsc_scaff202	3	13	23.0769	0.0433732	0.960983	0.804282	1
Hsc_scaff033	21	140	15	0.0451513	0.966928	0.824756	1
Hsc_scaff034	27	190	14.2105	0.0540545	0.961845	0.972866	1
Hsc_scaff003	49	771	6.35538	0.999988	4.43359e-05	1	0.0356082
Hsc_scaff017	28	507	5.52268	0.999979	5.81901e-05	1	0.0356082
Hsc_scaff105	3	144	2.08333	0.999926	0.000117421	1	0.047902
Hsc_scaff049	2	121	1.65289	0.999879	0.000182143	1	0.0557292
Hsc_scaff007	50	718	6.96379	0.999724	0.000787652	1	0.184224
Hsc_scaff052	5	153	3.26797	0.999412	0.000903164	1	0.184224
Hsc_scaff065	7	179	3.91061	0.999246	0.00119758	1	0.209382
Hsc_scaff008	41	594	6.90236	0.999247	0.00182038	1	0.222788
Hsc_scaff014	34	513	6.62768	0.999216	0.00177076	1	0.222788
Hsc_scaff083	5	146	3.42466	0.998951	0.00156982	1	0.222788
Hsc_scaff038	2	94	2.12766	0.998334	0.00225433	1	0.250816
Hsc_scaff018	28	428	6.54206	0.998313	0.00338783	1	0.31894
Hsc_scaff084	2	90	2.22222	0.997569	0.0032385	1	0.31894
Hsc_scaff030	5	135	3.7037	0.997445	0.00366458	1	0.320351
Hsc_scaff042	20	328	6.09756	0.997703	0.00414171	1	0.337924
Hsc_scaff070	5	132	3.78788	0.996759	0.00459548	1	0.351513
Hsc_scaff061	1	68	1.47059	0.996072	0.00496629	1	0.357531
Hsc_scaff048	6	140	4.28571	0.994934	0.00716326	1	0.487045
Hsc_scaff055	14	230	6.08696	0.99007	0.0151332	1	0.974779
Hsc_scaff001	130	1266	10.2686	0.70564	0.449583	1	1
Hsc_scaff002	93	1078	8.62709	0.990007	0.0253105	1	1
Hsc_scaff004	81	870	9.31034	0.915152	0.149871	1	1
Hsc_scaff005	47	579	8.11744	0.981065	0.0352793	1	1
Hsc_scaff011	35	388	9.02062	0.8514	0.205941	1	1
Hsc_scaff013	32	306	10.4575	0.525309	0.554682	1	1
Hsc_scaff015	35	361	9.69529	0.714221	0.36329	1	1
Hsc_scaff016	45	498	9.03614	0.884708	0.171796	1	1
Hsc_scaff019	21	196	10.7143	0.453061	0.610027	1	1
Hsc_scaff021	41	347	11.8156	0.233447	0.827778	1	1
Hsc_scaff022	26	268	9.70149	0.673738	0.39583	1	1
Hsc_scaff024	37	299	12.3746	0.160503	0.884145	1	1
Hsc_scaff025	18	240	7.5	0.943286	0.0788608	1	1
Hsc_scaff026	9	145	6.2069	0.957306	0.055842	1	1
Hsc_scaff027	15	227	6.60793	0.978229	0.0317602	1	1
Hsc_scaff028	12	165	7.27273	0.913151	0.111299	1	1
Hsc_scaff029	24	279	8.60215	0.86101	0.184576	1	1
Hsc_scaff035	14	188	7.44681	0.917788	0.107536	1	1
Hsc_scaff036	24	231	10.3896	0.522131	0.547345	1	1
Hsc_scaff037	28	320	8.75	0.862074	0.186966	1	1
Hsc_scaff039	4	73	5.47945	0.905738	0.110595	1	1
Hsc_scaff040	20	191	10.4712	0.495289	0.567766	1	1
Hsc_scaff041	23	331	6.94864	0.988449	0.0190503	1	1
Hsc_scaff045	5	106	4.71698	0.977082	0.0294445	1	1
Hsc_scaff046	11	102	10.7843	0.419313	0.625791	1	1
Hsc_scaff047	13	119	10.9244	0.406016	0.642186	1	1
Hsc_scaff051	1	46	2.17391	0.965509	0.0400524	1	1
Hsc_scaff053	19	264	7.19697	0.967955	0.0470665	1	1
Hsc_scaff060	6	119	5.04202	0.977464	0.0294412	1	1
Hsc_scaff063	11	160	6.875	0.935168	0.0841417	1	1
Hsc_scaff064	18	196	9.18367	0.721077	0.334323	1	1
Hsc_scaff067	3	38	7.89474	0.596831	0.430522	1	1
Hsc_scaff068	8	94	8.51064	0.695212	0.343952	1	1
Hsc_scaff069	2	47	4.25532	0.894531	0.119329	1	1
Hsc_scaff072	5	110	4.54545	0.982801	0.0224308	1	1
Hsc_scaff073	6	45	13.3333	0.206178	0.816194	1	1
Hsc_scaff074	12	144	8.33333	0.788425	0.252376	1	1
Hsc_scaff076	13	134	9.70149	0.589975	0.461934	1	1
Hsc_scaff078	8	73	10.9589	0.387368	0.650207	1	1
Hsc_scaff080	10	70	14.2857	0.128705	0.8914	1	1
Hsc_scaff081	8	104	7.69231	0.801506	0.231476	1	1
Hsc_scaff082	6	76	7.89474	0.724026	0.309431	1	1
Hsc_scaff085	8	107	7.47664	0.827312	0.203438	1	1
Hsc_scaff086	3	81	3.7037	0.979801	0.0251715	1	1
Hsc_scaff087	1	20	5	0.650815	0.367998	1	1
Hsc_scaff088	9	54	16.6667	0.0605413	0.949688	1	1
Hsc_scaff089	8	92	8.69565	0.670212	0.36981	1	1
Hsc_scaff090	5	53	9.43396	0.51368	0.519734	1	1
Hsc_scaff091	8	77	10.3896	0.451057	0.588835	1	1
Hsc_scaff093	7	86	8.13953	0.721001	0.314888	1	1
Hsc_scaff095	8	49	16.3265	0.0758395	0.935839	1	1
Hsc_scaff096	4	74	5.40541	0.911794	0.103865	1	1
Hsc_scaff101	1	47	2.12766	0.968663	0.036529	1	1
Hsc_scaff102	3	53	5.66038	0.836907	0.1833	1	1
Hsc_scaff103	2	31	6.45161	0.663821	0.359261	1	1
Hsc_scaff104	4	32	12.5	0.258371	0.76328	1	1
Hsc_scaff106	1	34	2.94118	0.894304	0.117267	1	1
Hsc_scaff108	5	62	8.06452	0.670272	0.362372	1	1
Hsc_scaff109	1	37	2.7027	0.919621	0.0901934	1	1
Hsc_scaff110	9	98	9.18367	0.620594	0.422807	1	1
Hsc_scaff111	2	21	9.52381	0.397893	0.623043	1	1
Hsc_scaff112	2	41	4.87805	0.833064	0.184787	1	1
Hsc_scaff113	2	14	14.2857	0.185619	0.82693	1	1
Hsc_scaff115	5	44	11.3636	0.335756	0.692398	1	1
Hsc_scaff116	1	18	5.55556	0.592371	0.426584	1	1
Hsc_scaff117	6	53	11.3208	0.344351	0.686674	1	1
Hsc_scaff118	2	32	6.25	0.685154	0.337617	1	1
Hsc_scaff119	2	30	6.66667	0.641455	0.381865	1	1
Hsc_scaff122	8	52	15.3846	0.102062	0.912886	1	1
Hsc_scaff125	8	47	17.0213	0.0609195	0.948769	1	1
Hsc_scaff126	2	22	9.09091	0.428016	0.593658	1	1
Hsc_scaff128	5	94	5.31915	0.947727	0.064241	1	1
Hsc_scaff130	4	40	10	0.4348	0.594079	1	1
Hsc_scaff132	7	50	14	0.165275	0.8552	1	1
Hsc_scaff134	7	68	10.2941	0.452564	0.584998	1	1
Hsc_scaff135	3	58	5.17241	0.884099	0.132617	1	1
Hsc_scaff138	8	55	14.5455	0.132819	0.885646	1	1
Hsc_scaff140	4	22	18.1818	0.0804499	0.928225	1	1
Hsc_scaff142	7	45	15.5556	0.105637	0.90875	1	1
Hsc_scaff145	4	82	4.87805	0.949098	0.0617174	1	1
Hsc_scaff146	1	15	6.66667	0.491601	0.526603	1	1
Hsc_scaff148	2	35	5.71429	0.743019	0.27845	1	1
Hsc_scaff149	3	26	11.5385	0.305482	0.715763	1	1
Hsc_scaff152	2	12	16.6667	0.131377	0.878112	1	1
Hsc_scaff153	2	40	5	0.820243	0.198264	1	1
Hsc_scaff155	6	42	14.2857	0.160806	0.857803	1	1
Hsc_scaff156	5	69	7.24638	0.76712	0.261933	1	1
Hsc_scaff157	5	43	11.6279	0.315954	0.711243	1	1
Hsc_scaff160	3	46	6.52174	0.744889	0.279786	1	1
Hsc_scaff163	4	41	9.7561	0.45672	0.572686	1	1
Hsc_scaff164	1	14	7.14286	0.454668	0.562979	1	1
Hsc_scaff166	1	31	3.22581	0.861718	0.151706	1	1
Hsc_scaff171	3	24	12.5	0.255332	0.763559	1	1
Hsc_scaff173	2	12	16.6667	0.131377	0.878112	1	1
Hsc_scaff174	1	36	2.77778	0.911893	0.0984916	1	1
Hsc_scaff179	1	14	7.14286	0.454668	0.562979	1	1
Hsc_scaff180	1	21	4.7619	0.677438	0.341152	1	1
Hsc_scaff181	1	11	9.09091	0.335621	0.679304	1	1
Hsc_scaff185	2	14	14.2857	0.185619	0.82693	1	1
Hsc_scaff186	5	39	12.8205	0.239244	0.783535	1	1
Hsc_scaff190	1	10	10	0.294003	0.719656	1	1
Hsc_scaff192	1	9	11.1111	0.252025	0.760197	1	1
Hsc_scaff193	1	5	20	0.0930212	0.912292	1	1
Hsc_scaff195	1	12	8.33333	0.37647	0.639542	1	1
Hsc_scaff197	1	9	11.1111	0.252025	0.760197	1	1
Hsc_scaff211	1	12	8.33333	0.37647	0.639542	1	1
Hsc_scaff212	1	22	4.54545	0.70238	0.315901	1	1
Hsc_scaff219	1	5	20	0.0930212	0.912292	1	1
Hsc_scaff220	1	7	14.2857	0.1692	0.839719	1	1
Hsc_scaff230	1	8	12.5	0.210207	0.800425	1	1
Hsc_scaff237	1	5	20	0.0930212	0.912292	1	1
Hsc_scaff251	1	7	14.2857	0.1692	0.839719	1	1
Hsc_scaff262	1	5	20	0.0930212	0.912292	1	1
Hsc_scaff284	1	8	12.5	0.210207	0.800425	1	1
Hsc_scaff287	1	9	11.1111	0.252025	0.760197	1	1
Hsc_scaff289	1	6	16.6667	0.129809	0.877317	1	1
Hsc_scaff293	1	4	25	0.060039	0.943527	1	1
Hsc_scaff300	1	6	16.6667	0.129809	0.877317	1	1
Hsc_scaff303	1	5	20	0.0930212	0.912292	1	1
Hsc_scaff316	1	4	25	0.060039	0.943527	1	1
cut-off = FDR < 0.005

### Sheet: 24dpi
seqid	pvalue	n	Total	Percent	adj.pvalue
Hsc_scaff349	0	1	1	100	0
Hsc_scaff011	9.11679e-08	29	388	7.47423	3.46491e-05
Hsc_scaff228	3.88071e-06	5	18	27.7778	0.000983263
Hsc_scaff072	2.51428e-05	11	110	10	0.00477787
Hsc_scaff021	3.45368e-05	22	347	6.34006	0.0052504
Hsc_scaff056	4.99579e-05	13	156	8.33333	0.00632896
Hsc_scaff163	7.26434e-05	6	41	14.6341	0.0078882
Hsc_scaff012	0.000152777	22	383	5.74413	0.014516
Hsc_scaff367	0.000651525	1	2	50	0.0550261
Hsc_scaff148	0.00184394	4	35	11.4286	0.121706
Hsc_scaff203	0.00192139	1	3	33.3333	0.121706
Hsc_scaff320	0.00192139	1	3	33.3333	0.121706
Hsc_scaff117	0.00224957	5	53	9.43396	0.131534
Hsc_scaff089	0.00246276	7	92	7.6087	0.133713
Hsc_scaff135	0.00356324	5	58	8.62069	0.16928
Hsc_scaff153	0.00336625	4	40	10	0.16928
Hsc_scaff077	0.00412618	7	100	7	0.184493
Hsc_scaff015	0.00571356	17	361	4.70914	0.233846
Hsc_scaff027	0.00584524	12	227	5.28634	0.233846
Hsc_scaff099	0.00654503	7	108	6.48148	0.248749
Hsc_scaff132	0.00880241	4	50	8	0.289092
Hsc_scaff170	0.00912783	1	6	16.6667	0.289092
Hsc_scaff263	0.00912783	1	6	16.6667	0.289092
Hsc_scaff289	0.00912783	1	6	16.6667	0.289092
Hsc_scaff008	0.0108108	24	594	4.0404	0.29348
Hsc_scaff033	0.00998361	8	140	5.71429	0.29348
Hsc_scaff040	0.0103187	10	191	5.2356	0.29348
Hsc_scaff106	0.010657	3	34	8.82353	0.29348
Hsc_scaff144	0.0125638	1	7	14.2857	0.318332
Hsc_scaff282	0.0125638	1	7	14.2857	0.318332
Hsc_scaff174	0.0130064	3	36	8.33333	0.318915
Hsc_scaff284	0.0164704	1	8	12.5	0.391231
Hsc_scaff192	0.0208213	1	9	11.1111	0.465488
Hsc_scaff252	0.0208213	1	9	11.1111	0.465488
Hsc_scaff031	0.0254478	9	191	4.71204	0.552665
Hsc_scaff073	0.0275157	3	45	6.66667	0.556466
Hsc_scaff084	0.0278191	5	90	5.55556	0.556466
Hsc_scaff158	0.0275157	3	45	6.66667	0.556466
Hsc_scaff127	0.0295469	3	46	6.52174	0.575874
Hsc_scaff128	0.0334549	5	94	5.31915	0.635741
Hsc_scaff055	0.0350091	10	230	4.34783	0.649048
Hsc_scaff241	0.0362931	1	12	8.33333	0.656832
Hsc_scaff005	0.0430938	21	579	3.62694	0.761774
Hsc_scaff091	0.0471653	4	77	5.19481	0.814798
Hsc_scaff179	0.0483935	1	14	7.14286	0.817437
Hsc_scaff146	0.0549152	1	15	6.66667	0.907433
Hsc_scaff057	0.0584496	7	163	4.29448	0.945287
Hsc_scaff062	0.0618696	7	165	4.24242	0.979751
Hsc_scaff001	0.550586	31	1266	2.44866	1
Hsc_scaff002	0.949011	19	1078	1.76252	1
Hsc_scaff003	0.834232	15	771	1.94553	1
Hsc_scaff004	0.960874	14	870	1.6092	1
Hsc_scaff006	0.987962	7	606	1.15512	1
Hsc_scaff007	0.999346	6	718	0.835655	1
Hsc_scaff009	0.227742	13	436	2.98165	1
Hsc_scaff010	0.596816	11	489	2.24949	1
Hsc_scaff013	0.796487	5	306	1.63399	1
Hsc_scaff014	0.662029	11	513	2.14425	1
Hsc_scaff016	0.820872	9	498	1.80723	1
Hsc_scaff017	0.99015	5	507	0.986193	1
Hsc_scaff018	0.963769	5	428	1.16822	1
Hsc_scaff019	0.385166	5	196	2.55102	1
Hsc_scaff020	0.290065	9	316	2.8481	1
Hsc_scaff022	0.529339	6	268	2.23881	1
Hsc_scaff023	0.984302	3	364	0.824176	1
Hsc_scaff024	0.356013	8	299	2.67559	1
Hsc_scaff025	0.946499	2	240	0.833333	1
Hsc_scaff026	0.719701	2	145	1.37931	1
Hsc_scaff028	0.796331	2	165	1.21212	1
Hsc_scaff029	0.571961	6	279	2.15054	1
Hsc_scaff030	0.673721	2	135	1.48148	1
Hsc_scaff032	0.0731124	11	292	3.76712	1
Hsc_scaff034	0.956691	1	190	0.526316	1
Hsc_scaff035	0.11005	7	188	3.7234	1
Hsc_scaff036	0.844362	3	231	1.2987	1
Hsc_scaff037	0.997712	1	320	0.3125	1
Hsc_scaff039	0.286196	2	73	2.73973	1
Hsc_scaff041	0.228379	10	331	3.02115	1
Hsc_scaff042	0.969512	3	328	0.914634	1
Hsc_scaff043	0.315362	6	216	2.77778	1
Hsc_scaff044	0.535916	4	190	2.10526	1
Hsc_scaff045	0.510805	2	106	1.88679	1
Hsc_scaff046	0.485172	2	102	1.96078	1
Hsc_scaff047	0.0848817	5	119	4.20168	1
Hsc_scaff048	0.875912	1	140	0.714286	1
Hsc_scaff049	0.818442	1	121	0.826446	1
Hsc_scaff050	0.974937	1	215	0.465116	1
Hsc_scaff051	0.112674	2	46	4.34783	1
Hsc_scaff052	0.352906	4	153	2.61438	1
Hsc_scaff053	0.807256	4	264	1.51515	1
Hsc_scaff054	0.148224	3	80	3.75	1
Hsc_scaff058	0.452256	2	97	2.06186	1
Hsc_scaff060	0.589114	2	119	1.68067	1
Hsc_scaff063	0.226237	5	160	3.125	1
Hsc_scaff064	0.130557	7	196	3.57143	1
Hsc_scaff065	0.483292	4	179	2.23464	1
Hsc_scaff066	0.529184	1	69	1.44928	1
Hsc_scaff067	0.0724484	2	38	5.26316	1
Hsc_scaff068	0.219623	3	94	3.19149	1
Hsc_scaff069	0.338547	1	47	2.12766	1
Hsc_scaff070	0.658891	2	132	1.51515	1
Hsc_scaff071	0.458911	2	98	2.04082	1
Hsc_scaff074	0.0767469	6	144	4.16667	1
Hsc_scaff075	0.242922	5	164	3.04878	1
Hsc_scaff076	0.859871	1	134	0.746269	1
Hsc_scaff078	0.286196	2	73	2.73973	1
Hsc_scaff082	0.58163	1	76	1.31579	1
Hsc_scaff083	0.890246	1	146	0.684932	1
Hsc_scaff085	0.292309	3	107	2.80374	1
Hsc_scaff086	0.342239	2	81	2.46914	1
Hsc_scaff090	0.153282	2	53	3.77358	1
Hsc_scaff092	0.472448	1	62	1.6129	1
Hsc_scaff096	0.567094	1	74	1.35135	1
Hsc_scaff097	0.135344	2	50	4	1
Hsc_scaff098	0.384967	3	123	2.43902	1
Hsc_scaff100	0.752647	1	105	0.952381	1
Hsc_scaff101	0.118197	2	47	4.25532	1
Hsc_scaff105	0.503506	3	144	2.08333	1
Hsc_scaff107	0.0748865	4	88	4.54545	1
Hsc_scaff110	0.458911	2	98	2.04082	1
Hsc_scaff118	0.196541	1	32	3.125	1
Hsc_scaff119	0.177985	1	30	3.33333	1
Hsc_scaff121	0.757298	1	106	0.943396	1
Hsc_scaff123	0.0994536	1	21	4.7619	1
Hsc_scaff125	0.338547	1	47	2.12766	1
Hsc_scaff131	0.281838	1	41	2.43902	1
Hsc_scaff133	0.69064	1	93	1.07527	1
Hsc_scaff134	0.251532	2	68	2.94118	1
Hsc_scaff139	0.43823	1	58	1.72414	1
Hsc_scaff151	0.272317	1	40	2.5	1
Hsc_scaff156	0.529184	1	69	1.44928	1
Hsc_scaff157	0.300842	1	43	2.32558	1
Hsc_scaff159	0.177985	1	30	3.33333	1
Hsc_scaff171	0.124448	1	24	4.16667	1
Hsc_scaff175	0.129536	2	49	4.08163	1
Hsc_scaff186	0.0770601	2	39	5.12821	1
Hsc_scaff194	0.272317	1	40	2.5	1
Hsc_scaff215	0.0994536	1	21	4.7619	1
