## Supplementary material for "The genome and lifestage-specific transcriptomes of a plant-parasitic nematode and its host reveal susceptibility genes involved in trans-kingdom synthesis of vitamin B5": Table S9

### Sheet: Feuille 1
	Primer name	Primer sequence 5' -3'
	LBb1	GCGTGGACCGCTTGCTGCAACT
	LBp1.3	ATTTTGCCGATTTCGGAAC
	AtPANB1_GW_FP	GGGGACAAGTTTGTACAAAAAAGCAGGCTGCATGGCGTCCTCACTCACTAG
	AtPANB1_GW_R	GGGGACCACTTTGTACAAGAAAGCTGGGTCTCACTTTGAAGGCTCCATGTTC
	HS_PanC_F1	ACGGTTTGGCATTGTCAAGC
	HS_PanC_R1	ACCACCGCAAAATAGTCCGT
	Actin-F	CGTGACCTCACTGACTACCT
	Actin-R	CGTAGCACAACTTCTCCTTG
	HsPANC_siRNA1-F	AACCGCUGAAGCACCAGGACGCCTGTCTC
	HsPANC_siRNA1-R	AACGTCCTGGTGCTTCGCGGCCTGTCTC
	HsPANC_siRNA2-F	AACATTGTGCAACCAGATTCGCCTGTCTC
	HsPANC_siRNA2-R	AACGAATCTGGTTGCACAATGCCTGTCTC
	AtPANC_F	GCATGGAACTTGTGTTCTTG
	AtPANC_R	ATTGCATTTGCCTACGCATAC
