## Supplementary material for "The genome and lifestage-specific transcriptomes of a plant-parasitic nematode and its host reveal susceptibility genes involved in trans-kingdom synthesis of vitamin B5": Table S1

### Sheet: Feuille 1
	Table S1. Assembly statistics of the cyst nematodes.
		H. schachtii	H. glycines	G. rostochiensis	G. pallida	G. ellingtonae
	Number of scaffolds	395	9	173	6873	2246
	Genome size (Mb)	179	158	92	124	106
	Scaffold n50	1,273,070	17,908,190	1,700,000	120.481	327.189
	Number of predicted genes	26.739	22.465	17.928	16.466	not released
	Reference	This paper	Masonbrink et al., 2021	JJv, Steenbrugge et al., 2021.	Coton et al., 2014	Phillips et al., 2017
