## Supplementary material for "The genome and lifestage-specific transcriptomes of a plant-parasitic nematode and its host reveal susceptibility genes involved in trans-kingdom synthesis of vitamin B5": Table S2

### Sheet: Feuil1
Life stage	Replicate	Sample Name (old)	Sample name (new)	Before trimming (M Seqs)	After trimming (M Seqs)	Uniquely mapped to either plant or nematode (M seqs)	Uniquely mapped to either plant or nematode (%)	Uniquely mapped to nematode (%)	Unique mapping to plant (%)	Total uniquely mapped (%)
Cyst	1	Cyst1	Cyst_1	51.7	44.4	29.1	65.5405	84.8797	3.43643e-06	84.8797
	2	Cyst_2	Cyst_2	49.4	43.1	24.4	56.6125	87.7049	1.63934e-05	87.7049
	3	Cyst_4	Cyst_3	48.1	41.9	24.1	57.5179	80.083	4.14938e-05	80.083
J2	1	P2	J2_1	58.6	50.2	32.9	65.5378	86.3222	0.00121581	86.3234
	2	P3	J2_2	54.1	45.3	29.5	65.1214	85.0847	0.00271186	85.0875
	3	P4	J2_3	55	47.3	30.1	63.6364	84.7176	0.00013289	84.7177
10hpi	1	H10_2B	Hours10_1	417.5	372.8	327	87.7146	1.59021	87.5229	89.1131
	2	H10B	Hours10_2	404.4	354.9	304.6	85.8	1.2	87.1	88.3
	3	H10_3	Hours10_3	406	359.8	313.3	87.1	1	86	87
10hpi control	1	H10_C1	Hours10_control_1	59.2	51.1	44.3	86.6928	2.25734e-06	86.456	86.456
	2	H10_C2A	Hours10_control_2	57.3	49.8	43.1	86.5462	2.32019e-06	87.703	87.703
	3	H10_C4	Hours10_control_3	57.7	49.9	43.2	86.5731	2.31481e-06	88.6574	88.6574
48hpi	1	H48A	Hours48_1	275.9	240.9	201.4	83.6032	3.72393	81.2314	84.9553
	2	H48_3A	Hours48_2	445.3	392.9	342.7	87.2232	1.13802	86.9565	88.0945
	3	H48_4	Hours48_3	442.7	388.5	339.6	87.4131	0.912839	87.1319	88.0448
48hpi control	1	H48_C3	Hours48_control_1	51	44	37.7	85.6818	0.0530504	85.4111	85.4642
	2	H48_C4	Hours48_control_2	54.2	46.8	40.6	86.7521	0.0985222	80.2956	80.3941
	3	H48_C5	Hours48_control_3	60	51.5	44.2	85.8252	0.0904977	86.6516	86.7421
12dpi female	1	D12_F1	Days12_female_1	101.3	87.8	66.5	75.7403	40.1504	46.3158	86.4662
	2	D12_F2	Days12_female_2	113.4	97.1	74.4	76.622	34.0054	51.3441	85.3495
	3	D12_F3	Days12_female_3	102.6	96.4	77.6	80.4979	33.634	52.1907	85.8247
12dpi male	1	D12_M2	Days12_male_1	107.2	92.3	75.7	82.0152	12.8137	73.9762	86.79
	2	D12_M3	Days12_male_2	109.7	94.5	78.3	82.8571	10.9834	76.2452	87.2286
	3	D12_M5	Days12_male_3	105.1	89	72.3	81.236	11.6183	74.6888	86.3071
12dpi control	1	D12_C2	Days12_control_1	65.5	56.9	49.7	87.3462	1.81087	88.1288	89.9396
	2	D12_C3	Days12_control_2	54.7	46.9	40	85.2878	1	87.5	88.5
	3	D12_C4	Days12_control3	57.7	49.8	43.2	86.747	1.15741	87.963	89.1204
24dpi female	1	D24_1	Days24_female_1	94.8	80.1	50.8	63.4207	54.7244	25.1969	79.9213
	2	D24_2a2	Days24_female_2	85.1	75.7	56.9	75.1651	40.949	42.355	83.304
	3	D24_4b	Days24_female_3	89.7	79.2	60.5	76.3889	32.8926	50.2479	83.1405
24dpi control	1	D24_C2a	Days24_control_1	53	47.2	42.1	89.1949	0.95	92.8741	93.8241
	2	D24_C2b	Days24_control_2	59.1	52	45.4	87.3077	0.440529	84.8018	85.2423
	3	D24_C3	Days24_control_3	58.7	52.2	45.4	86.9732	0.440529	84.141	84.5815
